# A suspension technique for efficient large-scale cancer organoid culturing and perturbation screens

**DOI:** 10.1101/2021.10.23.464385

**Authors:** Stacey Price, Shriram Bhosle, Emanuel Gonçalves, Xiaodun Li, Dylan P McClurg, Syd Barthorpe, Alex Beck, Caitlin Hall, Howard Lightfoot, Luke Farrow, Rizwan Ansari, David A Jackson, Laura Allen, Kirsty Roberts, Charlotte Beaver, Hayley E Francies, Mathew J Garnett

## Abstract

Organoid cell culture methodologies are enabling the generation of cell models from healthy and diseased tissue. Patient-derived cancer organoids that recapitulate the genetic and histopathological diversity of patient tumours are being systematically generated, providing an opportunity to investigate novel cancer biology and therapeutic approaches. The use of organoid cultures for many applications, including genetic and chemical perturbation screens, is limited due to the technical demands and cost associated with their handling and propagation. Here we report and benchmark a suspension culture technique for cancer organoids which allows for the expansion of models to tens of millions of cells with increased efficiency in comparison to standard organoid culturing protocols. Using whole-genome DNA and RNA sequencing analyses, as well as medium-throughput drug sensitivity testing and genome-wide CRISPR-Cas9 screening, we demonstrate that cancer organoids grown as a suspension culture are genetically and phenotypically similar to their counterparts grown in standard conditions. This culture technique simplifies organoid cell culture and extends the range of organoid applications, including for routine use in large-scale perturbation screens.
