## Supplementary Table 1 for "A suspension technique for efficient large-scale cancer organoid culturing and perturbation screens"

### Sheet: Sheet1
Model Name	ATCC number	Tissue	Cancer Type	MSI status	Cell Model Passport Link
HCM-SANG-0270-C20	PDM-47	Large Intestine	Colorectal Carcinoma	MSS	https://cellmodelpassports.sanger.ac.uk/passports/SIDM01268
HCM-SANG-0532-C20	Pending	Large Intestine	Colorectal Carcinoma	MSI	Pending
HCM-SANG-0266-C20	PDM-43	Large Intestine	Colorectal Carcinoma	MSS	https://cellmodelpassports.sanger.ac.uk/passports/SIDM01266
HCM-SANG-0291-C15	PDM-67	Esophagus	Esophageal Carcinoma	MSS	https://cellmodelpassports.sanger.ac.uk/passports/SIDM01269
HCM-SANG-0309-C15	Pending	Esophagus	Esophageal Carcinoma	MSS	https://cellmodelpassports.sanger.ac.uk/passports/SIDM01312
HCM-SANG-0300-C15	Pending	Esophagus	Esophageal Carcinoma	MSS	https://cellmodelpassports.sanger.ac.uk/passports/SIDM01289
